# Environmental DNA reveals hidden eukaryotic diversity and fine-scale community patterns across seascape areas in the Northern Red Sea

**DOI:** 10.64898/2026.02.05.704132

**Authors:** Eva Aylagas, Karla Gonzalez, Warren R. Francis, Basmah Alabdulaziz, Joao Gabriel Rosado, Gloria Gil-Ramos, Matthew David Tietbohl Talas, Morgan Bennett-Smith, Viktor N. Peinemann, Flor Torres, Ameer A. Eweida, Michael L. Berumen, Maggie D. Johnson, Susana Carvalho

**Affiliations:** Biological and Environmental Sciences and Engineering Division (BESE), King Abdullah University of Science and Technology (KAUST), Thuwal 23955-6900, Saudi Arabia; Applied Genomic Technologies Institute, King Abdulaziz City for Science and Technology, Riyadh; Department of Biology, Boston University, 5 Cummington Mall, Boston, MA, USA, 02215; Education, Research, and Innovation Foundation, NEOM Base Camp, Building Number: 4758, Ocean Science and Solutions Applied Research Institute (OSSARI), NEOM, 49643, Saudi Arabia; Rosenstiel School of Marine and Atmospheric Sciences, University of Miami, USA; Marine Biodiversity, Ecosystems, and Conservation, NEOM, 49643, Saudi Arabia

**Keywords:** coral reef monitoring, environmental DNA (eDNA), seascape ecology, eukaryotic communities, benthic structure

## Abstract

Understanding how reef-associated biodiversity responds to seascape features is essential for monitoring and conserving coral reef ecosystems. Environmental DNA (eDNA) from seawater provides access to benthopelagic eukaryotic diversity but its relationship with benthic structure remains poorly understood. We conducted simultaneous assessment of benthopelagic eDNA derived from near-reef seawater and benthic photoquadrat surveys across 12 coral reef sites in the northern Red Sea, spanning three seascape regions: the Gulf of Aqaba, nearshore Northern Red Sea (NRS), and offshore NRS. We examined whether spatial patterns in benthopelagic eDNA communities were structured across regions and whether variation in benthic cover explained differences in eDNA-derived assemblages obtained from water samples. Benthopelagic eDNA revealed fine-scale spatial structuring across regions but showed non-significant whole-community correlation with benthic composition. When examined by major taxonomic groups, taxon-specific relationships emerged, with some taxa (i.e., *Micromonas* sp.) showing increasing relative abundances in reefs characterized by lower benthic complexity. While traditional photoquadrat surveys captured 72 benthic sessile taxa including dominant benthic groups (e.g. hard corals and algae) across four eukaryotic phyla, benthopelagic eDNA documented a broader range of eukaryotic diversity, including planktonic, cryptic, and low abundant taxa spanning 35 phyla. Notably, eDNA detected cryptic organisms overlooked by visual surveys, such as the giant clam *Tridacna* sp., even where present but not recorded in photoquadrats. Our results demonstrate that benthopelagic eDNA and visual surveys provide complementary perspectives on reef biodiversity. Rather than serving as a direct proxy for benthic structure, benthopelagic eDNA captures spatial and taxonomic patterns that may be overlooked by visual transects, supporting its use in seascape-scale biodiversity assessments and conservation planning efforts in dynamic and understudied reef systems.
