## Supplementary Table 2 for "Environmental DNA reveals hidden eukaryotic diversity and fine-scale community patterns across seascape areas in the Northern Red Sea"

### Sheet: read_tracking_table_raw_83x2630
Suplementary Table 2. Number of reads for each sample and counts retained at each step
sampleID	Reads input	Reads filtered	Percentage of filtered reads	Denoised Forward	Denoised Reverse	Merged	Percentage merged
NE00contR1	77	34	44.1558	9	9	9	11.6883
NE01eDNAR1	137175	131939	96.183	129797	129927	125996	91.8506
NE01eDNAR2	104299	100811	96.6558	99115	99030	95481	91.5455
NE01eDNAR3	96827	93786	96.8593	92036	92309	88765	91.6738
NE01eDNAR4	74951	72631	96.9046	71005	71085	68896	91.9214
NE01eDNAR5	93908	90927	96.8256	89185	89162	86363	91.9655
NE01eDNAR6	60724	58402	96.1761	57010	57149	54608	89.9282
NE02eDNAR1	69947	67612	96.6618	65790	66028	62987	90.0496
NE02eDNAR2	52512	50632	96.4199	49285	49390	46753	89.033
NE02eDNAR3	93632	90247	96.3848	88626	88951	85833	91.6706
NE02eDNAR4	108467	104884	96.6967	103109	103184	99552	91.7809
NE02eDNAR5	72980	70536	96.6511	68858	68997	65915	90.3193
NE02eDNAR6	67179	64735	96.362	63101	63275	61026	90.8409
NE02exBlR1	13660	12846	94.041	12751	12795	12513	91.6032
NE03eDNAR1	282108	271955	96.401	269460	269793	263955	93.5652
NE03eDNAR2	106747	102885	96.3821	101492	101588	98743	92.5019
NE03eDNAR3	176110	169259	96.1098	167142	167448	162898	92.4979
NE03eDNAR4	133689	129186	96.6317	127214	127273	123435	92.33
NE03eDNAR5	166146	159774	96.1648	157964	158034	154251	92.8406
NE03eDNAR6	141970	136283	95.9942	134442	134738	130807	92.1371
NE03FdBlR1	716	661	92.3184	601	599	589	82.2626
NE04eDNAR1	138636	133833	96.5355	131600	131875	127435	91.9206
NE04eDNAR2	130771	126264	96.5535	124359	124588	120176	91.8981
NE04eDNAR3	130380	126079	96.7012	123912	124195	119729	91.8308
NE04eDNAR4	81223	78485	96.629	76720	77045	73396	90.3636
NE04eDNAR5	113273	109388	96.5702	107029	107477	103246	91.1479
NE04eDNAR6	165862	160286	96.6382	157941	158273	153343	92.4522
NE04FdBlR1	4404	4237	96.208	3881	3952	3712	84.287
NE05eDNAR1	85599	82351	96.2056	80673	81012	77984	91.1039
NE05eDNAR2	85082	82141	96.5433	80406	80788	77584	91.1873
NE05eDNAR3	105307	101051	95.9585	99157	99562	95834	91.0044
NE05eDNAR4	84484	81430	96.3851	79438	79859	76277	90.2857
NE05eDNAR5	82734	79846	96.5093	78131	78299	75051	90.7136
NE05eDNAR6	169058	163211	96.5414	161065	161344	156309	92.4588
NE05FdBlR1	530	489	92.2642	457	455	454	85.6604
NE06eDNAR1	133951	129586	96.7413	127565	127778	123230	91.9963
NE06eDNAR2	163828	158232	96.5842	156360	156508	151534	92.4958
NE06eDNAR3	98712	94929	96.1676	93180	93417	89568	90.7367
NE06eDNAR4	82288	79263	96.3239	77543	77780	74477	90.5077
NE06eDNAR5	73934	71203	96.3062	69539	69807	66558	90.0235
NE06eDNAR6	74756	72173	96.5448	71030	71047	68091	91.0843
NE06exBlR1	42	20	47.619	6	6	6	14.2857
NE06FdBlR1	2600	2435	93.6538	2388	2388	2380	91.5385
NE07eDNAR1	73809	70977	96.1631	69212	69396	66414	89.9809
NE07eDNAR2	66459	63832	96.0472	62220	62346	59605	89.6869
NE07eDNAR3	99673	95890	96.2046	93922	94241	90650	90.9474
NE07eDNAR4	83001	78893	95.0507	77150	77249	74705	90.0049
NE07eDNAR5	106975	103072	96.3515	101255	101436	97650	91.283
NE07eDNAR6	108162	103415	95.6112	101192	101398	95589	88.3758
NE07FdBlR1	1333	1286	96.4741	1254	1259	1227	92.048
NE08eDNAR1	108415	105181	97.017	103344	103769	100240	92.4595
NE08eDNAR2	90053	87011	96.622	85496	85662	82596	91.7193
NE08eDNAR3	95859	93081	97.102	91665	91816	88443	92.2636
NE08eDNAR4	138089	133526	96.6956	131817	131849	127642	92.4346
NE08eDNAR5	109968	106579	96.9182	104819	105027	100971	91.8185
NE08eDNAR6	80379	77597	96.5389	76008	76140	72834	90.6132
NE08exBlR1	360	313	86.9444	284	284	280	77.7778
NE08FdBlR1	308	260	84.4156	240	237	235	76.2987
NE09eDNAR1	113502	110071	96.9771	108029	108331	104423	92.001
NE09eDNAR2	95931	93005	96.9499	91172	91340	87575	91.2896
NE09eDNAR3	100451	97280	96.8432	95239	95313	91071	90.6621
NE09eDNAR4	87556	84606	96.6307	82998	83264	80008	91.3792
NE09eDNAR5	87822	85191	97.0042	83187	83354	79503	90.5274
NE09eDNAR6	5081	4902	96.4771	4831	4837	4828	95.0207
NE09exBlR1	110	84	76.3636	65	65	65	59.0909
NE09FdBlR1	13411	13040	97.2336	12112	12179	11286	84.1548
NE10eDNAR1	86943	84076	96.7024	82025	82338	78245	89.9957
NE10eDNAR2	41636	40392	97.0122	38890	39168	36597	87.8975
NE10eDNAR3	87758	85064	96.9302	83077	83377	79443	90.5251
NE10eDNAR4	107811	104543	96.9688	102912	103215	99448	92.2429
NE10eDNAR5	75904	73475	96.7999	71986	72255	69522	91.592
NE10eDNAR6	87300	84706	97.0286	82947	83327	79600	91.1798
NEOMeDNAFiltersite11Blank	146	76	52.0548	25	30	22	15.0685
NEOMeDNAFiltersite11R1	162023	150688	93.0041	149538	149706	145432	89.7601
NEOMeDNAFiltersite11R2	184789	173373	93.8221	172413	172529	169859	91.9205
NEOMeDNAFiltersite11R4	197821	180672	91.3311	179955	178934	166934	84.3864
NEOMeDNAFiltersite11R5	171158	160697	93.8881	159386	159704	156110	91.2081
NEOMeDNAFiltersite12Blank	61	41	67.2131	19	8	4	6.55738
NEOMeDNAFiltersite12R1	251334	234721	93.3901	232834	233143	228178	90.7868
NEOMeDNAFiltersite12R2	199801	189627	94.9079	188334	188752	185381	92.7828
NEOMeDNAFiltersite12R3	382879	360916	94.2637	357723	358525	349551	91.2954
NEOMeDNAFiltersite12R4	135370	128280	94.7625	126945	127238	123490	91.2241
NEOMeDNAFiltersite12R5	146471	137000	93.5339	135537	135929	131989	90.1127
Total reads	8047190					7343394	91.2541
